# A cross-study transcriptional patient map of heart failure defines conserved multicellular coordination in cardiac remodeling

**DOI:** 10.1101/2024.11.04.621815

**Authors:** Jan D. Lanzer, Ricardo O. Ramirez Flores, José Liñares Blanco, Julio Saez-Rodriguez

## Abstract

Heart failure (HF) is characterized by severely reduced cardiac function and tissue remodeling, driven by complex multicellular regulatory processes. Extensive studies have generated molecular profiles at both bulk and single-cell levels; however, systematic integration that describes tissue-wide changes as a function of cell type coordination remains challenging. This disconnect hampers our understanding of the complex multicellular interactions driving heart failure, limiting our ability to translate molecular insights into actionable therapeutic strategies. Here, we integrated bulk and single-cell transcriptional profiles from cardiac tissues of HF and control patients across 25 studies, covering 1,524 individuals and seven cell-types, to delineate consensus multicellular transcriptional changes associated with cardiac remodeling. Our analyses revealed conserved cellular coordination events involving fibrotic, metabolic, inflammatory, and hypertrophic mechanisms, with fibroblasts playing a central role in predicting cardiomyocyte stress. Further analysis of fibroblast populations suggested that their activation in HF represents a broad phenotypic shift rather than solely accumulating distinct cell states. The integration of bulk and single-cell data within our data collection indicated that transcriptional responses to HF across cell types occur independently of tissue composition. Mapping independent data into our consensus programs demonstrated that recovery after left ventricular assist device implantation aligns with molecular recovery, highlighting the clinical relevance of the multicellular molecular state. Overall, our work synthesizes independent cardiac transcriptomics studies and makes the conserved HF associated insights available, establishing a reference for detailed exploration of HF-related multicellular molecular events.

**Graphical Abstract.**
