## Supplemental_tables for "A cross-study transcriptional patient map of heart failure defines conserved multicellular coordination in cardiac remodeling": supp_table_1_data_repositories.csv

StudyID	Source Link
Wang22	https://www.ncbi.nlm.nih.gov/geo/query/acc.cgi?acc=GSE203160
Forte21	https://www.ncbi.nlm.nih.gov/geo/query/acc.cgi?acc=GSE175764
Rao21	https://www.ncbi.nlm.nih.gov/geo/query/acc.cgi?acc=GSE145154
Flam19	https://www.ncbi.nlm.nih.gov/geo/query/acc.cgi?acc=GSE141910
Chaffin2022	https://singlecell.broadinstitute.org/single_cell/study/SCP1303
Koenig2022	https://www.ncbi.nlm.nih.gov/geo/query/acc.cgi?acc=GSE183852
Reichart2022	https://cellxgene.cziscience.com/collections/e75342a8-0f3b-4ec5-8ee1-245a23e0f7cb
Simonson2023	https://singlecell.broadinstitute.org/single_cell/study/SCP1849/
Hill2022	https://singlecell.broadinstitute.org/single_cell/study/SCP1852
Nicin2022	http://www.ebi.ac.uk/arrayexpress/experiments/E-MTAB-11268/
Liu2022	https://www.ncbi.nlm.nih.gov/geo/query/acc.cgi?acc=GSE183852 https://www.ncbi.nlm.nih.gov/geo/query/acc.cgi?acc=GSE205734
Kuppe2022	https://cellxgene.cziscience.com/collections/8191c283-0816-424b-9b61-c3e1d6258a77
Amrute2023	https://www.ncbi.nlm.nih.gov/geo/query/acc.cgi?acc=GSE226314
Mehdiabadi2022	https://www.ncbi.nlm.nih.gov/geo/query/acc.cgi?acc=GSE185100
Litviňuková2020	https://cellgeni.cog.sanger.ac.uk/heartcellatlas/data/global_raw.h5ad
McLellan2020	http://www.ebi.ac.uk/arrayexpress/experiments/E-MTAB-8810
Ren2020	https://www.ncbi.nlm.nih.gov/geo/query/acc.cgi?acc=GSE120064
