## Supplemental_tables for "A cross-study transcriptional patient map of heart failure defines conserved multicellular coordination in cardiac remodeling": supp_table_3_gene_set_query.csv

Gene Set	Query Term in MSigDB
Cardiomyocytes	(gap AND junction) OR desmosome OR adheren OR sarcomere OR (sarcotubular AND system) OR sarcolemma OR (sarcoplasmic AND reticulum) OR (hypertrophy) OR (CALCIUM AND SIGNALING) OR (ION AND CHANNEL) OR (calcium AND cycling) OR (Lipotoxicity) OR (Mitochondrial AND dysfunction) OR (Fatty AND acid AND METABOLISM) OR (Glucose AND METABOLISM) OR (Mitochondrial AND dysfunction) OR (adrenergic AND receptor…
Vasculature	Endothelin OR (Nitric AND oxide) OR Angiogenesis OR (vessel AND proliferation) OR vasculature OR angiogenesis OR (blood AND vessel)
Fibrosis	NABA OR metalloproteinases
